# Host evolution improves genetic circuit function in complex growth environments

**DOI:** 10.1101/2024.03.13.583595

**Authors:** Joanna T. Zhang, Andrew Lezia, Philip Emmanuele, Muyao Wu, Connor A. Olson, Adam M. Feist, Jeff Hasty

## Abstract

Genetically engineered bacteria have become an attractive platform for numerous biomedical and industrial applications. Despite genetic circuitry functioning predictably under favorable growth conditions in the lab, the same cannot be said when placed in more complex environments for eventual deployment. Here, we used a combination of evolutionary and rational engineering approaches to enhance *E. coli* for robust genetic circuit behavior in non-traditional growth environments. We utilized adaptive laboratory evolution (ALE) on *E. coli* MG1655 in a minimal media with a sole carbon source and saw improved dynamics of a population-lysis-based circuit after host evolution. Additionally, we improved lysis circuit tolerance of a more clinically relevant strain, the probiotic *E. coli* Nissle, using ALE of the host strain in a more complex media environment with added reactive oxygen species (ROS) stress. We observed improved recovery from circuit-induced lysis in the evolved Nissle strain, and in combination with directed mutagenesis, recovered circuit function in the complex media. These findings serve as a proof-of-concept that relevant strains of bacteria can be optimized for improved growth and performance in complex environments using ALE and that these changes can modify and improve synthetic gene circuit function for real-world applications.
