## Supplemental Table 1 for "Host evolution improves genetic circuit function in complex growth environments"

### Sheet: ReadMe
	Description of worksheets
	MG1655 M9 Lactate	Mutations of E. coli K-12 MG1655 from a constant condition ALE on M9 with lactate as carbon source
	Nissle DMEM PQ Media	Mutations of E. coli Nissle from a constant condition ALE on DMEM-based complex media with 350uM Paraquat
	Legands
	• ALE#	The TALE experiment number the clone was selected from
	• F#	Flask number each clone was selected from
	• I#	Isolate number selected from each flask, 0 = population sample
	Yellow highlight indicates converged mutations
	See the following publication for the pipeline and sample naming
	https://doi.org/10.1093/nar/gky983

### Sheet: MG1655 M9 Lactate
Position	Mutation Type	Sequence Change	Gene	Details	A13 F90 I1	A14 F90 I1	A15 F86 I1	A16 F51 I1	A16 F89 I1	A17 F87 I1	A18 F77 I1
29328	SNP	G→T	dapB, carA	intergenic (+133/‑323)					1
87406	SNP	C→T	ilvH	S17F (TCC→TTC)			1
87424	SNP	T→G	ilvH	F23C (TTT→TGT)						1
736763	MOB	IS5 (+) +4 bp	ybfQ, ybfL	intergenic (+64/‑134)				1
839230	MOB	Δ1 bp :: IS186 (–) +6 bp :: Δ1 bp	ybiX, fiu	intergenic (‑23/+14)					1
900634	SNP	C→G	artJ, artM	intergenic (‑59/+232)							1
928606	SNP	C→G	cydC	G197A (GGA→GCA)				1
1196220	SNP	C→T	icd	H366H (CAC→CAT)			1
1196232	SNP	C→T	icd	T370T (ACC→ACT)			1
1196245	SNP	T→C	icd	L375M (TTA→CTG)			1
1196247	SNP	A→G	icd	L375M (TTA→CTG)			1
1196283	SNP	A→G	icd	K387K (AAA→AAG)			1
1196301	DEL	Δ15,200 bp	icd,ymfD,ymfE,lit,intE,xisE,ymfH,ymfI,ymfJ,ymfK,ymfT,ymfL,ymfM,oweE,ymfN,aaaE,ymfR,beeE,jayE,ymfQ,ycfK,tfaP,tfaE,stfE,pinE,mcrA,icdC				1
1529218	SNP	C→T	rhsE	pseudogene (1329/2049 nt)		1	1			1
1787063	SNP	C→A	ppsA	G17V (GGC→GTC)						1
1787099	SNP	C→T	ppsA	G5D (GGC→GAC)			1
1787119	SNP	A→C	ppsA, ppsR	intergenic (‑7/‑326)				1	1
1800356	SNP	C→T	infC	E95K (GAA→AAA)	1
2912592	SNP	G→T	relA	H354N (CAC→AAC)	1
3800183	MOB	IS5 (–) +4 bp	waaZ	coding (11‑14/852 nt)						1
3815810	DEL	Δ1 bp	pyrE, rph	intergenic (‑42/+53)		1
3833081	MOB	IS5 (–) +4 bp	yicI	coding (1454‑1457/2319 nt)			1
3992417	SNP	T→G	cyaA	L422R (CTG→CGG)	1
4361750	DEL	Δ1 bp	cadC	coding (185/1539 nt)							1
4400315	SNP	C→A	hfq	P10T (CCG→ACG)				1	1
4630333	DEL	Δ1 bp	ettA	coding (190/1668 nt)		1

### Sheet: Nissle DMEM PQ Media
Position	Mutation Type	Sequence Change	Gene (Scrollable)	Details	A2 F114 I0	A3 F110 I0	A4 F117 I0	A5 F114 I1	A6 F116 I0
89687	SNP	G→T	ydeN	A555E (GCA→GAA)				1
164668	SNP	C→G	ydgI	F423L (TTC→TTG)	1
319289	SNP	G→A	ynjH, gdhA	intergenic (‑163/‑73)			1
490119	SNP	C→T	cheA	V551M (GTG→ATG)				1
899970	SNP	G→T	lysP	P333Q (CCG→CAG)				1
1679489	SNP	C→A	argP	Q132K (CAG→AAG)	1
1679696	SNP	C→T	argP	H201Y (CAC→TAC)		1
1819946	DEL	(T)9→8	CIW80_RS09075	coding (1088/1689 nt)	1
2180155	SNP	T→A	rpoA	E286V (GAG→GTG)			1
2180155	SNP	T→G	rpoA	E286A (GAG→GCG)				1
2180156	SNP	C→G	rpoA	E286Q (GAG→CAG)					1
3057827	SNP	G→T	CIW80_RS15235	R521S (CGT→AGT)		1
3136065	SNP	A→C	phnP	F126C (TTT→TGT)	1
3218623	SNP	G→A	hfq	D9N (GAT→AAT)		1
3826137	SNP	T→G	CIW80_RS19160	L424R (CTT→CGT)			1
4291464	SNP	C→A	aroG	H64N (CAT→AAT)			1
4539882	SNP	G→A	torS	L543L (CTG→TTG)				1
4622165	SNP	C→A	CIW80_RS23125	pseudogene (401/1621 nt)				1
4793137	SNP	C→A	CIW80_RS24125	R97R (CGA→AGA)				1
